# Function-preserving CD8⁺ T Cell Immunogenicity minimization through protein design

**DOI:** 10.64898/2026.10.24.761497

**Authors:** Bingxu Liu, Tianyang Mao, Max H Witwer, Oliver Morell, Nir Hacohen, David Baker

**Affiliations:** Department of Biochemistry, University of Washington, Seattle, WA 98195, USA; Institute for Protein Design, University of Washington, Seattle, WA 98195, USA; Broad Institute of MIT and Harvard, Cambridge, MA 02142, USA; Massachusetts General Hospital Cancer Center, Boston, MA 02129, USA; Howard Hughes Medical Institute, University of Washington, Seattle, WA 98195, USA; Department of Biotechnology and Biomedicine, Technical University of Denmark, Kongens Lyngby, 9 Denmark

## Abstract

Rapid advances in protein design enable new approaches in adoptive cell therapy, but foreign proteins can elicit cytotoxic T cell responses, and hence there is considerable need for approaches which reduce immunogenicity without compromising protein function. Here, we develop a computational framework integrating structure-guided sequence design with MHC class I epitope prediction to efficiently tune protein immunogenicity while preserving function. Using a de novo-designed luciferase as a model, we demonstrate epitope elimination while preserving function across 5 common mouse alleles and extend our computational optimization to 25 common human MHC-I alleles. In mice immunized with mRNA-lipid nanoparticles, variants designed to have few MHC-I epitopes elicited little detectable CD8⁺ T cell response, whereas variants designed to include multiple epitopes induced robust responses. Together, these results demonstrate that the CD8⁺ T cell immunogenicity of designed proteins can be tuned while preserving function, opening the door to incorporation of designed proteins in a next generation of adoptive cell therapies.
