## Supplementary material for "Function-preserving CD8⁺ T Cell Immunogenicity minimization through protein design": tableS1

### Sheet: Sheet1
Design variants	Peptide number with EL-Rank <0.5% for 9-11 mers	sequence
6258_12	0	MSEQHIKDFLEQFYTALDAGDAETAAGLFEDGVRIHLWTGVEFTTQEQFRSWFESLFKTSENAHREILSLKVEGDKVEVEVRLEADFNGKKEVVNLKHEWVFEGDKVVEVRVRIFPE
6258_13	0	MSEEAIRAFLDRFYAALDAGDADTAAGLFADGVEIQLWTGVTFTTQDQFREWFRKLFATSENASRRILSLEVDGNRVVVDVRLTADIKGTPVEVDLRHKWWFEGDRVVRVEVQIRPL
6258_14	0	MSEEHIRQFLEKFYSALDAGDADTAAGLFKDGVKITLWTGVEFTTQEEFRDWFRKLFALSEDAHREILSLRVDGNEVTVRVRLRARFKGRPFEVDLEHRWHFEGDEVVEVEVRIFPV
6258_15	0	MSEQHIRDFLEQFYAALDAGDATTAAGLFEDGVKIHLWTGVEFTTQAEFRDWFETLFAQSENAAREITSLEVRGDEVTVHVRLRADFRGQPHEVDLEHRWRFEGDRVVEVEVRIFPL
6258_16	0	MSEEAIRDFLDRFYTALDAGDAETAAGLFEDGVRIHLWTGVEFTTRAEFREWFERLFAQSEAARRRILSLEVDGDTVHVDVELRALIQGRPVRVRLRHTWRFEGDRVVEVRVEIFPV
6259_47	25	MTKAEIQAFLNKFYTALDNGNSVEASSLFENGVTIELWNGVIFTSPQQFKDWFDKLFSISSNAKRTIKDLKVDGNKVSVVVHLTAIVNGQEVNVDLLHEWTFENGKVKSVKVTILPK
6259_90	21	MTKAEIVAFLNTFYTALDNKDSVAAASLFENGVKIKLWNGVEFSSPQEFRDWFDELFKISSNAKRTIVSLEVNGNVVVVDVLLEATLDGKKISVRLRHVWTFENGKVAAVNVDIIPL
6259_93	32	MSVQQIRDFLTKFYTALDNGDSKGAAALFENGVTITLWNGVTFRNPKAFENWFDELFKVSADANREILSLSVNGNTVTVDVRLRAIVNGEALNVVLRHVWTFEDGKVKAVKVTIIEA
6259_101	29	MTQAEIKSFLNKFYTALDNKNSVAASSLFENGVKIKLWTGVEFNSPEEFEAWFNELFKISSNAKRTIVSLSVNNNVVIVDVHLTAVVNGENLDVMLRHIWTFENGKVKEVVVEIIPK
6259_109	15	MSLEQIREFLARFYAALDAGDADGAAALFANGVEIELWDGVRFTNPQAFRDWFRELFRRSRDARREIIALKVDGDTVTVVVRLRAIVNGEELDVLLRHVWTFRDGRVAAVRVEIEPL
